# Modulation of leg trajectory by transcranial magnetic stimulation during walking

**DOI:** 10.1101/2024.10.23.619051

**Authors:** H. Bourgeois, R. Guay-Hottin, E.-M. Meftah, M. Martinez, M. Bonizzato, D. Barthélemy

**Affiliations:** Institute of Biomedical Engineering, Montréal, QC, Canada; Electrical Engineering, Polytechnique Montréal, Montréal, QC, Canada; Mila, Québec AI Institute, Montréal, QC, Canada; Centre de recherche interdisciplinaire en réadaptation (CRIR), Montréal, QC, Canada; Département de Neurosciences and Centre interdisciplinaire de recherche sur le cerveau et l’apprentissage (CIRCA), Université De Montréal, Montréal, QC, Canada; CIUSSS du Nord-de-l’île-de-Montréal, Qc, Canada; École de Réadaptation, Université De Montréal, Montréal, QC, Canada

**Keywords:** Transcranial Magnetic Stimulation, locomotion, foot clearance, swing phase

## Abstract

The primary motor cortex is involved in initiation and adaptive control of locomotion. However, the role of the motor cortex in controlling gait trajectories remains unclear. In animals, cortical neuromodulation allows for precise control of step height. We hypothesized that a similar control framework applies to humans, whereby cortical stimulation would primarily increase foot elevation.

Transcranial magnetic stimulation (TMS) was applied over the motor cortex to assess the involvement of the corticospinal tract over the limb trajectory during human walking. Eight healthy adults (aged 20-32 years) participated in treadmill walking at 1.5 km/h. TMS was applied over the left motor cortex at an intensity of 120% of the threshold to elicit a dorsiflexion of the right ankle during the swing phase of gait. Electromyographic (EMG) measurements and three-dimensional (3D) lower limb kinematics were collected.

When delivered during the early swing phase, TMS led to a significant increase in the maximum height of the right toe by a mean of 40.7% ± 14.9% (25.6mm ± 9.4 mm, p = 0.0352) and knee height by 57.8%± 16.8%; (32mm ± 9.3 mm; p = 0.008) across participants.

These findings indicate that TMS can influence limb trajectory during walking, highlighting its potential as a tool for studying cortical control of locomotion.
