## Supplementary material for "Modulation of leg trajectory by transcranial magnetic stimulation during walking": Data from Figures 4, 6, and 7, as well as from Supplementary Figures 1 and 2.

### Sheet: Fig4
Panel 4A
Average excursion of the position of the toe in vertical plane
	1	2	3	4	5	6	7	8
Spont	56.151	66.9828	83.9456	75.7652	41.907	68.3086	39.3396	71.8457
bin1	70.5457	146.802	114.331	77.2483	43.968	115.546	59.8604	81.3069
bin2	72.4262	162.881	94.9873	82.5123	45.8175	121.671	63.453	79.8195
bin3	61.6987	88.5689	82.8134	84.8082	46.0165	92.2171	49.8439	77.3281
bin4	57.8592	69.6286	92.9904	78.4446	43.3202	44.5745	46.8945	75.3962
bin5	51.821	82.688	NaN	NaN	42.117	40.6752	40.7791	59.0853
Panel 4B
Average excursion of the position of the toe in lateral plane
	1	2	3	4	5	6	7	8
Spont	41.9485	25.1265	56.1655	50.2813	26.0214	52.0231	29.757	43.9254
bin1	61.5222	43.741	79.6422	42.1692	31.5257	77.4063	46.2532	58.6475
bin2	51.3236	54.7424	68.7548	46.2368	32.3476	60.1324	29.2522	46.8502
bin3	46.5947	30.1347	60.145	53.6708	25.3486	68.8265	28.0223	47.47
bin4	44.9604	19.6162	61.3659	51.7279	25.9088	31.184	30.8388	46.195
bin5	51.1626	39.0517	NaN	NaN	24.5562	30.1739	30.7592	32.4985
Panel 4C
Average excursion of the position of the toe in sagittal plane
	1	2	3	4	5	6	7	8
Spont	407.672	407.192	562.378	513.634	377.061	427.875	358.419	516.006
bin1	440.352	379.304	622.397	518.806	378.159	488.957	356.043	531.787
bin2	423.182	386.443	577.11	515.454	378.141	444.261	356.758	509.802
bin3	388.91	397.367	556.994	498.523	373.096	452.504	332.87	508.865
bin4	388.348	408.235	582.105	501.957	382.351	377.169	362.663	516.244
bin5	419.113	412.237	NaN	NaN	371.921	356.029	363.321	488.75
Panel 4D
Average excursion of the position of the knee in vertical plan
	1	2	3	4	5	6	7	8
Spont	59.6241	59.124	52.5621	44.5437	47.9092	70.6588	53.4767	54.8139
bin1	87.0651	141.66	103.352	48.9851	50.6719	113.619	72.0605	81.3309
bin2	86.8216	157.92	99.4174	46.4722	49.5293	113.065	66.4934	64.5559
bin3	67.0846	91.7402	71.0371	43.8064	49.1724	94.5602	58.0587	55.7727
bin4	59.8751	59.5517	57.1125	47.8413	48.0908	56.6118	56.3893	53.0091
bin5	58.5594	55.2765	NaN	NaN	47.6656	54.7197	55.2267	46.8378
Panel 4E
Average excursion of the position of the knee in lateral plane
	1	2	3	4	5	6	7	8
Spont	27.8149	48.5501	54.776	59.9771	39.3756	30.769	27.3122	32.5801
bin1	31.9643	46.1199	49.6986	55.5594	37.7516	32.9522	25.5271	31.907
bin2	33.1128	48.268	48.3992	60.8045	39.8997	30.2612	22.1675	29.8638
bin3	30.7327	49.0321	52.4847	56.2173	43.3977	36.5886	26.3731	29.0971
bin4	26.518	48.4263	50.7102	65.0286	45.857	28.3076	29.5046	31.5638
bin5	27.3373	43.2945	NaN	NaN	44.1839	30.4406	29.0606	32.0101
Panel 4F
Average excursion of the position of the knee in sagittal plane
	1	2	3	4	5	6	7	8
Spont	231.143	232.64	234.721	228.833	193.042	259.498	216.708	254.185
bin1	268.17	282.593	284.074	236.61	192.528	306.128	224.623	277.917
bin2	260.135	307.875	291.234	229.506	194.522	294.871	226.406	265.322
bin3	248.442	266.379	254.461	218.473	191.984	293.073	213.229	257.211
bin4	231.846	234.582	243.996	231.738	194.936	223.17	220.831	249.322
bin5	237.338	216.408	NaN	NaN	191.02	211.646	217.178	232.176
Panel 4G
Average excursion of the position of the hip in vertical plane
	1	2	3	4	5	6	7	8
Spont	19.0461	16.3668	24.8198	17.991	12.858	17.1756	16.2176	16.0666
bin1	18.0697	15.8444	25.6652	19.1005	12.5832	17.1979	16.4153	16.3351
bin2	17.1299	17.0061	26.9254	17.8014	13.2357	16.4999	15.9754	15.3941
bin3	19.8122	18.4151	25.0487	17.0941	12.7498	18.8325	16.1887	16.8954
bin4	18.3186	17.8805	25.8655	18.0489	13.7247	16.618	16.7595	15.5882
bin5	18.4909	26.2944	NaN	NaN	11.6912	16.6963	16.3923	16.5309
Panel 4H
Average excursion of the position of the hip in lateral plane
	1	2	3	4	5	6	7	8
Spont	59.9439	97.8832	95.4932	76.3231	57.2308	52.3805	60.5894	65.1825
bin1	64.6966	103.69	103.172	73.751	56.3412	46.7797	56.0519	68.5958
bin2	66.4844	109.013	95.6758	75.4834	58.5923	47.56	54.7592	66.9722
bin3	55.4248	103.224	97.8942	74.6843	61.926	48.6246	59.4313	63.836
bin4	56.9637	98.6732	92.7394	77.5062	58.4317	60.1785	59.0614	66.8289
bin5	52.6199	99.6442	NAN	NAN	60.8496	61.7056	64.142	71.093
Panel 4I
Average excursion of the position of the hip in sagittal plane
	1	2	3	4	5	6	7	8
Spont	40.2812	53.3542	77.5293	42.6226	31.2911	46.3782	35.0253	56.4274
bin1	44.7406	68.3923	111.091	42.0133	32.8962	55.1168	40.4485	64.265
bin2	49.4481	64.5383	84.2027	49.9833	27.6588	47.7497	35.6127	57.8142
bin3	37.5903	52.1259	73.9061	51.4734	40.6857	59.2288	40.3243	63.2512
bin4	37.2148	49.3458	85.6207	40.5694	30.9151	37.2486	35.5475	57.533
bin5	32.7981	61.9772	NaN	NaN	31.8571	39.2891	41.2879	42.314

### Sheet: Fig 6
Panel 6A
Angular analysis of ankle in the sagittal plane
	1	2	3	4	5	6	7	8
Spont	8.81688	5.7244	40.8716	19.3055	9.82951	12.6982	8.10257	24.3786
bin1	9.58552	9.79594	54.3484	15.68	8.11267	11.9832	7.67295	28.4164
bin2	12.5063	8.42916	51.2875	20.1372	9.37396	17.2831	12.951	31.6874
bin3	11.2134	9.66221	44.2836	17.2104	8.26662	17.1992	10.4912	34.7253
bin4	9.70409	7.47444	47.453	16.2415	8.20932	9.76041	11.8832	26.5451
bin5	12.6708	13.1728	NaN	NaN	7.07454	7.3941	7.80677	26.796
Panel 6B
Angular analysis of knee in the sagittal plane
	1	2	3	4	5	6	7	8
Spont	42.2416	32.5974	45.3106	36.4639	31.5907	35.2908	24.8968	34.403
bin1	42.5167	52.1224	42.8455	37.0002	31.3921	38.8897	26.0607	34.8396
bin2	38.7044	52.5387	45.7335	40.0167	31.9866	36.7821	23.8439	36.5505
bin3	34.0435	32.9538	41.1842	38.887	32.4821	41.0141	23.5907	34.1746
bin4	38.1817	27.0475	45.5766	39.7585	31.9598	26.8735	26.0933	35.0548
bin5	41.3805	29.5447	NaN	NaN	31.7767	24.583	24.9176	32.8007
Panel 6C
Angular analysis of hip in the sagittal plane
	1	2	3	4	5	6	7	8
Spont	18.9541	21.4345	17.9462	13.9619	12.4891	24.1917	18.6746	12.5461
bin1	26.0172	35.7261	29.64	17.4465	12.3413	32.5338	19.9732	18.2302
bin2	28.1957	40.1509	29.1959	15.0267	13.0209	31.0299	19.5449	14.799
bin3	23.2191	31.1508	24.0741	13.4468	11.2967	32.004	18.8538	14.1149
bin4	20.2104	21.7095	20.6015	16.4308	12.247	20.7198	19.5344	13.3026
bin5	19.6425	17.3274	NaN	NaN	13.2625	17.8488	18.2304	12.243

### Sheet: Fig 7
Panel 7A
Background EMG amplitudes before stimulation of the SOL
	1	2	3	4	5	6	7	8
iso	14.6464	10.1974	9.46128	6.78864	11.561	7.1719	15.5567	21.5841
bin1	33.5246	8.91521	21.7935	8.58291	12.0328	9.28882	15.2025	26.2317
bin2	26.8124	9.97755	22.2466	8.61302	11.6501	12.1875	15.4873	24.1786
bin3	25.4903	10.0991	25.9887	8.02533	12.4252	8.14645	14.9264	22.4633
bin4	27.0249	10.425	13.8867	7.66636	11.6377	24.3753	15.6695	24.1199
bin5	39.371	10.6448	NaN	NaN	16.3906	8.23295	15.4899	26.5185
Panel 7A
MEP amplitude of the SOL
	1	2	3	4	5	6	7	8
iso	37.8416	10.2963	53.744	55.4161	17.6563	29.6054	4.98997	27.3504
bin1	60.3363	56.0503	77.5479	84.2316	42.9681	28.9414	18.0175	69.5787
bin2	66.0026	66.6008	55.1314	73.3161	35.196	34.8479	19.6159	60.6896
bin3	68.2363	53.1652	26.8286	63.5793	40.2001	27.981	18.8874	64.923
bin4	78.8249	61.5081	58.1475	66.405	58.3748	31.1298	17.6471	80.4813
bin5	86.3003	60	NaN	NaN	57.3646	25.6522	38.2666	83.143
Panel 7A
Background EMG amplitudes before stimulation of the TA
	1	2	3	4	5	6	7	8
iso	34.5578	20.9118	23.4159	31.8175	26.8037	8.72922	17.9486	11.3496
bin1	57.1375	28.8222	40.0141	33.3029	61.784	24.1451	64.281	37.0481
bin2	62.4589	30.7056	58.3763	48.3097	47.3688	44.6915	54.4076	24.4804
bin3	61.1378	30.1032	20.5659	32.5548	51.126	23.5533	63.0867	21.2415
bin4	33.2701	24.5258	17.2141	31.171	32.7768	30.6975	56.6894	22.6115
bin5	39.9271	17.8189	NaN	NaN	36.7453	27.0573	39.8009	35.1722
Panel 7A
MEP amplitude of the TA
	1	2	3	4	5	6	7	8
iso	47.6608	16.1435	64.1344	79.3752	29.6759	16.362	14.5235	17.8623
bin1	67.1764	56.7295	57.6466	79.4258	54.8413	51.4023	69.7127	69.5732
bin2	68.6147	71.8562	43.5015	73.9308	35.0349	62.411	75.6326	78.792
bin3	67.538	72.18	20.6201	69.7148	41.3115	59.3706	75.3445	63.2259
bin4	72.3889	73.1073	40.5526	72.9346	34.7482	66.2423	80.6929	67.0175
bin5	76.4671	62.9641	NaN	NaN	41.5341	54.4218	61.2126	59.2089

### Sheet: Add Figure 1
Panel S1A
Angular analysis of ankle in the lateral plane
	1	2	3	4	5	6	7	8
Spont	16.9581	18.7074	4.18444	22.6601	9.58398	21.3276	25.6593	16.7563
bin1	17.4148	11.2761	4.7336	20.2937	10.2294	27.4505	31.739	21.4914
bin2	16.9672	14.2621	4.10726	24.5431	11.2386	29.9175	27.4081	19.266
bin3	19.3573	19.7699	4.55373	23.7608	10.6987	24.1028	23.6494	18.6137
bin4	17.7225	19.4614	5.35572	24.7623	9.94896	27.0656	27.5356	17.3083
bin5	22.7409	21.3703	NaN	NaN	10.1116	24.466	25.4654	18.3737
Panel S1B
Angular analysis of knee in the lateral plane
	1	2	3	4	5	6	7	8
Spont	22.1276	67.0159	30.9528	14.8102	12.8981	16.0311	14.3691	6.3849
bin1	22.9289	58.7846	33.875	10.5335	11.2229	19.8199	19.3225	8.63664
bin2	22.5178	63.2313	37.3623	13.0903	12.0013	20.2215	18.1038	7.44058
bin3	22.2298	61.8804	38.7706	13.0966	12.2051	21.3223	17.1906	6.67958
bin4	26.8795	63.2745	36.0479	13.1424	12.9292	18.2059	18.5457	6.48401
bin5	24.2144	58.0328	NaN	NaN	11.7123	14.6616	14.9301	7.38829
Panel S1C
Angular analysis of hip in the lateral plane
	1	2	3	4	5	6	7	8
Spont	32.8009	76.792	22.1652	14.9302	8.38722	9.77592	5.60762	5.36534
bin1	36.8612	51.6745	26.0933	13.9305	8.16841	16.9074	5.8805	5.62726
bin2	35.6491	45.6935	25.2929	14.2761	9.13101	15.7403	8.3659	6.46134
bin3	36.5798	59.0153	25.841	13.7867	8.47253	18.6887	10.0373	4.90904
bin4	34.9667	74.6316	24.5813	13.0257	8.7406	8.27967	7.5636	5.55127
bin5	41.728	75.9987	NaN	NaN	9.14312	7.2903	7.32841	7.3259

### Sheet: Add Figure 2
Panel S2A
Angular analysis of ankle in the vertical plane
	1	2	3	4	5	6	7	8
Spont	5.74806	1.8369	4.7241	5.76973	1.67896	6.34031	6.91691	10.2243
bin1	6.11241	0.97175	5.39515	4.85307	1.78035	8.55282	8.58908	13.0966
bin2	5.68062	1.26411	4.40897	6.32052	1.96607	8.8322	7.37646	11.779
bin3	6.16915	1.88214	5.14757	5.95883	1.85986	7.52004	6.28994	11.7166
bin4	6.1506	1.96055	6.03984	6.13726	1.72683	7.27233	7.42047	10.6044
bin5	9.19749	2.1711	NaN	NaN	1.76308	6.57321	6.82547	10.8184
Panel S1B
Angular analysis of knee in the vertical plane
	1	2	3	4	5	6	7	8
Spont	11.1491	46.8017	27.3298	39.6295	15.7479	26.3194	28.7778	42.2353
bin1	14.9806	31.5696	29.8365	40.572	17.3985	29.759	32.0214	41.5234
bin2	13.3388	27.341	30.0061	44.6604	16.7759	29.5117	30.9001	43.3513
bin3	16.5803	41.9751	19.8957	41.1272	16.9386	29.0871	30.7266	40.3565
bin4	13.7379	44.4705	25.3432	40.8275	16.0023	32.1003	32.2563	41.7156
bin5	17.1089	43.2943	NaN	NaN	16.9106	30.004	30.3312	41.0815
Panel S1C
Angular analysis of hip in the vertical plane
	1	2	3	4	5	6	7	8
Spont	6.24017	7.06431	4.31665	2.4133	2.14267	6.2173	5.10857	6.62612
bin1	3.81118	6.22262	3.01004	2.29769	2.02648	5.87573	4.47784	6.49259
bin2	5.24484	6.50061	4.01708	2.85207	2.01512	7.34372	6.21056	6.30696
bin3	5.57184	7.2992	4.6732	2.54844	2.53281	9.08925	7.31699	6.86563
bin4	5.51046	7.07644	4.63016	1.88793	2.1822	5.9199	6.05065	7.27466
bin5	6.0995	5.25119	NaN	NaN	1.96054	5.61286	5.78844	7.36606
